# Novel markers for haemogenic endothelium and haematopoietic progenitors in the mouse yolk sac

**DOI:** 10.1101/2025.11.21.689693

**Authors:** Guillermo Diez-Pinel, Alessandro Muratore, Christiana Ruhrberg, Giovanni Canu

## Abstract

Erythro-myeloid progenitors (EMPs) originate from the haemogenic endothelium in the yolk sac via an endothelial-to-haematopoietic transition (EHT) to generate blood and immune cells that support embryo development. Yet, the transitory nature of EHT and the limited availability of molecular markers has constrained our understanding of the origin, identity and differentiation dynamics of EMPs. Here, we have refined the annotation of yolk sac haemato-vascular populations in publicly available single-cell RNA sequencing (scRNAseq) datasets from mouse embryos to identify novel molecular markers of haemogenic endothelium and EMPs. By sub-clustering key cell populations followed by pseudotime analysis, we refined cluster annotations and then reconstructed differentiation trajectories. Subsequent differential gene expression analysis between clusters identified novel cell surface markers for haemogenic endothelial cells (*Fxyd5* and *Scarf1*) and EMPs (*Fcer1g*, *Tyrobp* and *Mctp1*). Further, we have identified candidate signalling and metabolic pathways that may regulate yolk sac haematopoietic emergence and differentiation. The specificity of FXYD5, SCARF1 and FCER1G for haemogenic endothelium and EMPs was validated by immunostaining of mouse yolk sac. These insights into the transcriptional dynamics in the yolk sac should support future investigation of EHT and haematopoietic differentiation during early mammalian development.
