## Supplementary tables for "Novel markers for haemogenic endothelium and haematopoietic progenitors in the mouse yolk sac": Supplementary table 3_WP_changing_genes.xlsx

### Sheet: WP_up
ID	Description	GeneRatio	BgRatio	RichFactor	FoldEnrichment	zScore	pvalue	p.adjust	qvalue	geneID	Count
WP310	mRNA processing	139/520	418/3497	0.332536	2.2363	11.2566	1.80846e-24	2.29674e-22	2.26533e-22	17975/14208/56200/19921/68052/18458/67920/20088/269261/51796/26961/67427/20090/13205/20643/72567/20641/67281/100502825/27225/67248/98758/56758/13211/76626/11991/72662/18938/13722/56381/19934/319322/15384/56403/56215/56194/24128/20624/68272/108014/77134/110809/321006/17184/57317/67958/243272/20823/74213/13690/20815/236732/70930/19134/13204/13209/53379/13207/64340/14265/71514/20637/192159/72459/675…	139
WP163	Cytoplasmic ribosomal proteins	34/520	82/3497	0.414634	2.78841	6.84822	3.14055e-09	1.99425e-07	1.96698e-07	56040/20042/19899/27176/14109/27370/26451/19921/22121/68052/20116/100040298/19943/20088/67097/269261/19946/26961/66481/67427/20091/20090/67281/100502825/67248/67186/267019/68436/619547/16785/19934/78294/19896/67671	34
WP307	Translation factors	21/520	46/3497	0.456522	3.07011	5.90606	5.13178e-07	2.17245e-05	2.14274e-05	13669/18458/78655/55949/13629/15467/75705/26905/225363/55944/13627/13690/208643/56347/27979/19106/66656/108067/54709/209354/67204	21
WP435	One carbon metabolism	11/520	25/3497	0.44	2.959	4.10783	0.000433508	0.0119136	0.0117506	108147/108156/238505/13433/270685/110147/14450/17768/20425/13361/210009	11
WP567	Eukaryotic transcription initiation	15/520	41/3497	0.365854	2.46037	3.93065	0.000469038	0.0119136	0.0117506	20019/17749/20020/226182/26939/231329/235459/245841/78929/66420/20018/20017/14884/229906/20016	15
WP413	G1 to S cell cycle control	18/520	60/3497	0.3	2.0175	3.32214	0.00196302	0.0415506	0.0409824	18393/12530/56452/17217/17215/11920/50793/12447/211586/17216/17220/242705/17219/12448/17869/13197/17246/19891	18

### Sheet: WP_down
ID	Description	GeneRatio	BgRatio	RichFactor	FoldEnrichment	zScore	pvalue	p.adjust	qvalue	geneID	Count
WP103	Cholesterol biosynthesis	14/845	15/3497	0.933333	3.86256	6.27067	2.48451e-08	3.72676e-06	2.77218e-06	110196/18194/68603/13360/235293/66234/20775/14137/192156/16987/208715/13121/15357/319554	14
WP2573	Primary focal segmental glomerulosclerosis FSGS	33/845	63/3497	0.52381	2.16777	5.27902	1.01894e-06	7.22768e-05	5.37638e-05	22630/12476/16202/12558/22352/13039/57342/18128/60595/16400/18793/14083/16973/13138/17973/12946/12830/14107/21898/16412/22330/12387/14360/17886/18803/22288/11651/12488/13429/16691/17380/12577/16449	33
WP523	Regulation of actin cytoskeleton	55/845	128/3497	0.429688	1.77825	5.06289	1.44554e-06	7.22768e-05	5.37638e-05	11465/12632/12540/12631/67771/18643/26417/14701/19353/12927/19303/101314/109711/66922/18590/73341/14268/19684/20130/18176/14083/109700/22350/107589/12928/70584/232906/14163/11461/11848/50884/17698/22330/19878/242687/18718/29875/14182/14673/216963/54126/237860/240752/224105/19877/330662/18591/16653/14164/77579/14171/14170/14183/14179/13800	55
WP2074	Neural crest differentiation	38/845	83/3497	0.457831	1.89472	4.65608	1.08781e-05	0.00040793	0.000303443	15901/15205/16392/433759/12558/18858/18128/21415/54485/56233/17125/21413/12159/18033/11852/13017/18132/18034/23871/16412/12387/22160/14182/15394/56637/17172/13388/14170/14183/17703/14179/20583/15407/12824/20682/17702/15110/20613	38
WP373	IL 3 signaling pathway	42/845	96/3497	0.4375	1.81058	4.54521	1.52691e-05	0.000458072	0.000340741	12540/26417/19353/17390/15901/216233/19303/17096/12015/12028/11799/20852/18751/18747/16818/20525/20416/18033/14083/14159/19401/12928/14388/12125/14461/16451/54401/22330/12043/14360/56458/17395/22631/11651/56637/15461/16331/16452/16653/20181/12702/13429	42
WP5242	Comprehensive IL 17A signaling	40/845	97/3497	0.412371	1.70658	3.98324	0.000123608	0.00272442	0.00202659	16000/17387/14432/12540/67771/76709/15289/14701/19353/67443/12367/17130/66922/18590/269823/11927/104184/14268/56378/11749/18793/11475/107589/18792/66734/22059/21872/11848/12043/14118/17395/11651/12282/16452/18591/14219/19325/269437/20583/20613	40
WP4346	Cholesterol metabolism with Bloch and Kandutsch Russell pathways	24/845	49/3497	0.489796	2.027	4.08614	0.00012714	0.00272442	0.00202659	110196/110460/18194/68603/13595/13360/235293/218203/66234/20775/68801/14137/192156/16987/20652/208715/13121/20250/15357/11303/319554/20788/74205/50790	24
WP2841	Focal adhesion PI3K Akt mTOR signaling pathway	88/845	261/3497	0.337165	1.39534	3.74729	0.00018607	0.00348881	0.00259519	14693/66066/16000/14710/67168/13636/26417/14701/12913/26987/16186/13685/14600/12015/12977/67605/18414/19116/22341/18590/51792/19326/16453/19054/14268/16542/14254/14702/59021/21687/14257/14696/208647/16419/14707/14688/20525/16400/13836/104099/68365/18176/14083/21923/105083/15975/226519/22027/12826/12827/16412/16403/18127/16451/16402/16775/16190/17311/14182/19053/12832/56458/13819/11651/56637/24075…	88
WP385	Myometrial relaxation and contraction pathways	50/845	133/3497	0.37594	1.55581	3.68853	0.000296098	0.00493497	0.00367092	14693/66066/11536/11465/22630/14683/14701/19084/12913/16008/22629/56470/16009/22627/104110/12315/50778/18751/19734/17896/56089/17133/109624/14702/16010/54409/108058/11910/50780/14696/18755/14707/14688/18033/18578/16006/11535/11461/23872/18127/54401/14609/18803/22631/22628/18754/16439/109689/64337/14745	50
WP572	EGFR1 signaling pathway	61/845	171/3497	0.356725	1.47629	3.60445	0.00035661	0.00534916	0.00397902	11843/12540/26417/19353/19252/12927/19084/12390/19303/73178/56726/433759/50915/18751/245688/19734/64143/27387/18738/20416/12388/18176/18805/16332/20910/12928/110651/17973/14388/18806/19730/12703/16451/54401/18810/215114/57257/14609/56458/216963/18803/11651/13196/72993/240752/20112/15461/26406/16452/26401/16653/208650/19766/24064/218397/19248/12702/13429/16691/16668/12389	61
WP85	Focal adhesion	58/845	162/3497	0.358025	1.48167	3.54314	0.000446686	0.00609117	0.00453098	16000/17904/11465/20363/12540/22323/16202/19353/12927/12390/29857/19303/12015/109711/22341/18590/14268/14254/12443/16419/192176/12445/16400/104099/20416/14083/11852/21923/105083/107589/12928/70584/226519/12826/11461/12827/16412/11848/16403/22330/16402/16775/19878/12043/14360/12832/12444/11651/56637/224105/19877/330662/18591/12843/12824/12389/12814/16777	58
WP6	Integrin mediated cell adhesion	36/845	91/3497	0.395604	1.63719	3.47614	0.000693511	0.00866889	0.00644843	20363/12540/12336/22323/16202/19353/12927/12390/29857/19303/109711/12334/16419/16400/104099/20416/14083/109700/12928/70584/21961/16412/16403/22330/16402/19878/14360/57257/54126/11651/15461/224105/19877/330662/12338/12389	36
WP374	Prostaglandin synthesis and regulation	14/845	26/3497	0.538462	2.2284	3.54836	0.00102369	0.0116672	0.00867878	11747/12306/11745/20200/15446/16952/19220/11746/20194/11749/15484/13618/13614/19223	14
WP553	Calcium regulation in cardiac cells	43/845	116/3497	0.37069	1.53408	3.30175	0.00108894	0.0116672	0.00867878	14225/14693/66066/22630/14683/14701/19084/22629/56470/22627/104110/12315/14612/14613/50778/18751/19734/14702/14678/11749/12317/67972/108058/14672/50780/14696/18755/14707/14688/12290/54401/14609/22631/11933/22628/18754/16439/109689/14679/64337/12373/14615/14677	43
WP232	G protein signaling pathways	31/845	78/3497	0.397436	1.64477	3.25036	0.00147001	0.0147001	0.0109348	14693/66066/14710/12313/14683/14701/19084/104110/18751/18747/14678/20130/14672/18755/14707/14688/18176/18578/83397/11848/19055/14673/238276/75547/15461/18754/16653/14679/64337/18583/14677	31
WP298	G13 signaling pathway	17/845	36/3497	0.472222	1.95427	3.24826	0.0020493	0.0192122	0.0142912	12313/12632/12540/12631/18643/19353/11857/73178/320795/11848/19878/18718/29875/20166/544963/19877/59009	17
WP2432	Spinal cord injury	31/845	80/3497	0.3875	1.60365	3.08275	0.00237016	0.0209132	0.0155565	14225/11853/14432/16423/26417/15894/12534/12367/20358/16952/22352/12443/68585/11852/13642/13559/22059/21898/15370/12826/11848/19878/14609/19055/18845/17395/20563/11846/12824/20682/13003	31
WP297	IL 7 signaling pathway	18/845	41/3497	0.439024	1.81689	2.96957	0.00413801	0.0344834	0.0256508	26417/17096/16186/12015/12028/16453/20416/12125/16362/16451/14360/67300/56458/12444/11651/56637/15461/208650	18
WP3675	Factors and pathways affecting insulin like growth factor IGF1 Akt signaling	14/845	30/3497	0.466667	1.93128	2.89129	0.00574331	0.0432512	0.0321728	16000/16202/16008/16009/29817/104771/16010/21937/18033/18805/16006/16412/56458/11651	14
WP166	Apoptosis modulation by HSP70	9/845	16/3497	0.5625	2.32788	3.00466	0.00576683	0.0432512	0.0321728	12370/12367/193740/14102/12368/21937/18033/26401/19766	9

### Sheet: WP_EMPhi
ID	Description	GeneRatio	BgRatio	RichFactor	FoldEnrichment	zScore	pvalue	p.adjust	qvalue	geneID	Count
WP3625	Tyrobp causal network in microglia	11/67	53/3497	0.207547	10.8327	10.0799	2.2227e-09	1.68926e-07	1.474e-07	17970/20111/54519/15163/14775/78416/66824/12493/56501/16409/21938	11
WP3626	Microglia pathogen phagocytosis pathway	7/67	40/3497	0.175	9.13396	7.23033	7.79477e-06	0.000296201	0.000258458	14127/15170/19354/17970/58217/12260/16409	7
WP151	IL 5 signaling pathway	7/67	66/3497	0.106061	5.53573	5.19858	0.00021959	0.00556295	0.0048541	11690/15170/20111/15163/19229/23921/16409	7

### Sheet: WP_BP1hi
ID	Description	GeneRatio	BgRatio	RichFactor	FoldEnrichment	zScore	pvalue	p.adjust	qvalue	geneID	Count
WP163	Cytoplasmic ribosomal proteins	40/340	82/3497	0.487805	5.01722	12.0788	3.69474e-20	4.80316e-18	4.74482e-18	19933/57808/11837/20084/114641/20103/76808/19982/20055/67891/20115/20044/19989/20104/19988/68193/19942/319195/27367/54217/66480/268449/108168140/20085/75617/19981/66475/19951/20102/27050/20054/110954/57294/270106/27207/19944/20068/67945/19941/67025	40
WP295	Electron transport chain	31/340	96/3497	0.322917	3.32129	7.56746	4.64507e-10	3.0193e-08	2.98262e-08	17995/11983/12868/12856/66594/67130/66925/78330/70316/11740/75406/66152/11950/68197/68342/11949/66576/66414/27425/12866/68202/407785/72900/12859/22273/17991/67273/66694/20463/11947/22272	31
WP1248	Oxidative phosphorylation	16/340	58/3497	0.275862	2.83732	4.6299	7.91865e-05	0.00343142	0.00338974	17995/11951/67130/78330/75406/11950/68197/68342/67264/27425/68202/407785/72900/17991/67273/11947	16
